# Culture-free single-cell transcriptomics shows short-term functional and associative stability in non-model microeukaryotes under shading stress

**DOI:** 10.64898/2026.09.07.749927

**Authors:** Aditya Jeevannavar, Javier Florenza, Stefan Bertilsson, Manu Tamminen

**Author notes:** Corresponding author: Manu Tamminen (; Department of Biology, University of Turku, Vesilinnantie 5, 20500 Turku, Finland).

## Abstract

Microeukaryotes are abundant, diverse, and morphologically and functionally complex. They represent one of the largest groups of primary producers and are involved in major ecosystem functions such as nutrient transformations and maintenance of food webs. Although ∼74,000 species of microeukaryotes are estimated to exist, very few are available in culture and only ∼3000 are represented by reference genomes and transcriptomes. This limited representation significantly hinders the study of microeukaryotes in their natural environments. Single-cell transcriptomics with sequencing of full-length transcripts has potential to bypass this limitation. In this study, we employ Smart-seq3xpress for taxonomic identification and functional characterization of non-model mixotrophic freshwater microeukaryotes in a culture-free and reference-free manner, while also enabling inferences to be made for their prokaryotic associations. Computational analyses revealed 22 distinct microeukaryote taxa upon sequencing of 1520 randomly sampled cells, with assemblies of 12 good quality *de novo* partial transcriptomes, followed by functional annotation using sequence and structure homology. Gene expression analysis of the transcriptome for the most abundant microeukaryote in the sample, *Rhodomonas*, revealed a transcriptomic dip a few hours after experimental shading, followed by a gradual recovery in the next few days. Compared to samples in illuminated conditions, there was widespread downregulation of photosynthesis-, lysosome-, and carbon metabolism-related pathways in the shade, but the prevailing associations with prokaryotic lineages was unaffected by the light conditions. The different microeukaryotes, all present in the same environmental sample, featured distinct prokaryotic associates that were consistent across illumination conditions. This reference-free and culture-free study of 22 different microeukaryotic taxa sets the stage for high-throughput single cell transcriptomics to study microeukaryotic diversity in complex natural ecosystems, for their population-level taxonomic identity, sub-population-level transcriptomic profiles and metabolic states, and individual-level prokaryotic associations.
