## Supplementary table 2 for "Culture-free single-cell transcriptomics shows short-term functional and associative stability in non-model microeukaryotes under shading stress"

### Sheet: .
Transcriptome	Incubate A / Illuminated Treatment					Incubate B / Shaded Treatment					Total
	0h	4h	24h	48h	Subtotal	0h	4h	24h	48h	Subtotal
Askenasia	1	0	0	7	8	1	2	0	15	18	26
Chlorophyta	0	0	0	2	2	1	0	0	0	1	3
Chrysochromulina	1	0	0	1	2	1	0	0	0	1	3
Cryptomonadales	29	100	32	4	165	40	76	26	8	150	315
Cylindrotheca	3	1	15	23	42	4	1	9	9	23	65
Fragilariopsis	7	11	12	16	46	5	7	8	8	28	74
Haslea	0	0	0	0	0	0	0	0	1	1	1
Isaria	0	38	13	20	71	0	29	14	14	57	128
Kathablepharidida	5	1	2	6	14	11	3	2	2	18	32
Lecanicillium	0	8	23	60	91	0	18	13	38	69	160
Ochromonadales	1	0	0	0	1	3	0	1	2	6	7
Olisthodiscs	0	0	3	4	7	0	0	0	1	1	8
Paraphysomonas sp.	5	6	7	4	22	2	8	8	9	27	49
Paraphysomonas uniformis	1	2	1	4	8	1	0	0	2	3	11
Paulinella	0	0	0	1	1	0	0	0	0	0	1
Pedinellales	6	14	17	13	50	9	9	11	18	47	97
Pelagomonas	0	0	1	1	2	0	0	1	4	5	7
Pirsoniales	0	0	0	0	0	2	0	1	0	3	3
Rhodomonas	125	6	63	19	213	105	33	89	51	278	491
Stephanodiscus	4	3	1	4	12	3	3	7	2	15	27
Telonemia	0	0	0	0	0	0	0	0	1	1	1
Tetrahymena	2	0	0	1	3	2	1	0	5	8	11
Total	190	190	190	190	760	190	190	190	190	760	1520
